# Integration of genetic, transcriptomic, and clinical data provides insight into 16p11.2 and 22q11.2 CNV genes

**DOI:** 10.1101/2020.06.23.166181

**Authors:** Mikhail Vysotskiy, Xue Zhong, Tyne W. Miller-Fleming, Dan Zhou, Autism Working Group of the Psychiatric Genomics Consortium, Bipolar Disorder Working Group of the Psychiatric Genomics Consortium, Schizophrenia Working Group of the Psychiatric Genomics Consortium, Nancy J. Cox, Lauren A Weiss

## Abstract

Deletions and duplications of the multigenic 16p11.2 and 22q11.2 copy number variants (CNVs) are associated with brain-related disorders including schizophrenia, intellectual disability, obesity, bipolar disorder, and autism spectrum disorder (ASD). The contribution of individual CNV genes to each of these phenotypes is unknown, as is the contribution of CNV genes to subtler health impacts. Hypothesizing that DNA copy number acts via RNA expression, we attempted a novel *in silico* fine-mapping approach in non-carriers using both GWAS and biobank data. We first asked whether expression level of a CNV gene impacts risk for a known brain-related phenotype(s). Using transcriptomic imputation, we tested for association within GWAS for schizophrenia, IQ, BMI, bipolar disorder, and ASD. We found individual genes in 16p11.2 associated with schizophrenia, BMI, and IQ (*SPN*), using conditional analysis to identify *INO80E* as the driver of schizophrenia, and *SPN* and *INO80E* as drivers of BMI. Second, we used a biobank containing electronic health data to compare the medical phenome of CNV carriers to controls within 700,000 individuals to investigate a spectrum of health effects, identifying novel and previously observed traits. Third, we used genotypes for over 48,000 biobank individuals to perform phenome-wide association studies between imputed expressions of 16p11.2 and 22q11.2 genes and over 1,500 health traits, finding seventeen significant gene-trait pairs, including psychosis (*NPIPB11, SLX1B*) and mood disorders (*SCARF2*), and overall enrichment of mental traits. Our results demonstrate how integration of genetic and clinical data aids in understanding CNV gene function, and implicate pleiotropy and multigenicity in CNV biology.
