## Supplemental Tables for "Integration of genetic, transcriptomic, and clinical data provides insight into 16p11.2 and 22q11.2 CNV genes": Table_S1.xlsx

### Sheet: Discovery
Phenotype	Title	Ancestry	N Cases	N Controls	N total
Autism	Population-Based Autism Genetics and Environment Study (PAGES)	All EUR	305	1200	1505
Autism	Autism Center of Excellence Network (ACE)	Mostly EUR	372	372	744
Autism	Autism Genome Project (AGP) Set 1	Mostly EUR	1259	1259	2518
Autism	Autism Genome Project (AGP) Set 2	Mostly EUR	941	941	1882
Autism	Children's Hospital of Philadelphia	Mostly EUR	572	572	1144
Autism	Finnish Case-Control	All EUR	159	526	685
Autism	Johns Hopkins	Mostly EUR	1045	1045	2090
Autism	NIMH Repository and Montreal/Boston (MonBos) Collection	Mostly EUR	117	117	234
Autism	Simons Simplex Collection Set 1	Mostly EUR	395	395	790
Autism	Simons Simplex Collection Set 2	Mostly EUR	617	617	1234
Autism	Simons Simplex Collection Set 3	Mostly EUR	804	804	1608
Autism	Simons Simplex Collection Set 4	Mostly EUR	372	372	744
Autism	Weiss Lab Trios	All EUR	97	97	194
Autism	Weiss Lab Case-Control	All EUR	331	249	580
Autism	Totals		7386	8566	15952
Bipolar	BOMA-Australia	All EUR	329	1810	2139
Bipolar	BOMA-Germany Set 2	All EUR	181	479	660
Bipolar	BOMA-Germany Set 3	All EUR	490	880	1370
Bipolar	BOMA-Poland	All EUR	410	689	1099
Bipolar	BOMA-Spain	All EUR	253	291	544
Bipolar	BOMA-Germany Set 1	All EUR	674	1245	1919
Bipolar	Trinity College Dublin	All EUR	150	796	946
Bipolar	University of Edinburgh	All EUR	280	275	555
Bipolar	FaST, TGEN1,2	All EUR	728	1106	1834
Bipolar	French	All EUR	451	1630	2081
Bipolar	BACCS	All EUR	741	901	1642
Bipolar	Nova Scotia, MGH i2b2 controls	All EUR	410	485	895
Bipolar	International Cohort Collection for Bipolar Disorder (ICCBD) Bipolar Disorder Research Network (BDRN)	All EUR	2524	4106	6630
Bipolar	Mayo Clinic	All EUR	934	759	1693
Bipolar	Pritzker Neuropsychiatric Disorders Research Consortium (U Michigan)	All EUR	486	436	922
Bipolar	BOMA-Romania	All EUR	233	198	431
Bipolar	Systematic Treatment Enhancement Program for Bipolar Disorder (STEP2), MIGEN controls	All EUR	634	1216	1850
Bipolar	Systematic Treatment Enhancement Program for Bipolar Disorder (STEP1)	All EUR	920	999	1919
Bipolar	ICCBD Sweden Affy	All EUR	884	2257	3141
Bipolar	ICCBD Sweden Illumina	All EUR	1283	3657	4940
Bipolar	Thematically Organized Psychosis (TOP)	All EUR	449	373	822
Bipolar	Thematically Organized Psychosis (TOP), addtnl samples on new platform	All EUR	149	293	442
Bipolar	UCLA	All EUR	726	693	1419
Bipolar	University College London	All EUR	441	495	936
Bipolar	UMEA	All EUR	568	569	1137
Bipolar	ICCBD USC	All EUR	1297	1156	2453
Bipolar	Wellcome Trust Case-Control Consortium (WTCCC)	All EUR	1636	1632	3268
Bipolar	Bulgarian Trios	All EUR	226	228	454
Bipolar	GAIN	All EUR	603	703	1306
Bipolar	UK Trios	All EUR	112	115	227
Bipolar	Totals		19202	30472	49674
Schizophrenia	Bulgarian Trios	All EUR	608	613	1221
Schizophrenia	Levinson et al Trios	All EUR	197	177	374
Schizophrenia	UK Trios	All EUR	42	38	80
Schizophrenia	Denmark - Aarhus	All EUR	876	871	1747
Schizophrenia	Aberdeen	All EUR	719	697	1416
Schizophrenia	Hebrew University Genetic Resource	All EUR	894	1594	2488
Schizophrenia	Australian Schizophrenia Research Bank	All EUR	456	287	743
Schizophrenia	MooDS Consortium Germany	All EUR	1773	2161	3934
Schizophrenia	Bulgarian Case-Control	All EUR	195	608	803
Schizophrenia	Clinical Antipsychotics Trials of Intervention Effectiveness (CATIE)	All EUR	397	203	600
Schizophrenia	Cardiff	All EUR	396	284	680
Schizophrenia	CIDAR Boston	All EUR	67	65	132
Schizophrenia	CLOZUK	All EUR	3426	4085	7511
Schizophrenia	CLOZUK	All EUR	2105	1975	4080
Schizophrenia	CogUK	All EUR	530	678	1208
Schizophrenia	Denmark	All EUR	471	456	927
Schizophrenia	Dublin	All EUR	264	839	1103
Schizophrenia	Scotland	All EUR	367	284	651
Schizophrenia	Estonian Genome Project of University of Tartu (EGCUT)	All EUR	234	1152	1386
Schizophrenia	Sweden (Hubin)	All EUR	265	319	584
Schizophrenia	Finnish	All EUR	186	929	1115
Schizophrenia	Finnish	All EUR	360	1082	1442
Schizophrenia	Gottingen Research Association for Schizophrenia (GRAS)	All EUR	1067	1169	2236
Schizophrenia	Hong Kong and China	All ASN	476	2018	2494
Schizophrenia	Ireland (WTCCC2)	All EUR	1291	1006	2297
Schizophrenia	Japan	All ASN	492	427	919
Schizophrenia	Levinson et al Case-Control	All EUR	157	245	402
Schizophrenia	NIMH Clinical Brain Disorders Branch	All EUR	133	269	402
Schizophrenia	NIMH Clinical Brain Disorders Branch	All EUR	497	389	886
Schizophrenia	Molecular Genetics of Schizophrenia (MGS)	All EUR	2638	2482	5120
Schizophrenia	Mount Sinai	All EUR	325	139	464
Schizophrenia	Munich	All EUR	421	312	733
Schizophrenia	Psychosis Endophenotypes International Consortium (PEIC)	All EUR	574	1812	2386
Schizophrenia	Psychosis Endophenotypes International Consortium (PEIC)	All EUR	150	236	386
Schizophrenia	Portugal	All EUR	346	215	561
Schizophrenia	Swedish Schizophrenia Study	All EUR	1980	2274	4254
Schizophrenia	Swedish Schizophrenia Study	All EUR	215	210	425
Schizophrenia	Swedish Schizophrenia Study	All EUR	1764	2581	4345
Schizophrenia	Swedish Schizophrenia Study	All EUR	975	1145	2120
Schizophrenia	Singapore Translational and Clinical Research in Psychosis (STCRP)	All ASN	868	938	1806
Schizophrenia	Tematisk omrade psykoser (TOP)	All EUR	377	403	780
Schizophrenia	UCLA/Netherlands	All EUR	700	607	1307
Schizophrenia	University College London	All EUR	509	485	994
Schizophrenia	Umeå, Sweden	All EUR	341	577	918
Schizophrenia	Umeå, Sweden	All EUR	193	704	897
Schizophrenia	New York	All EUR	190	190	380
Schizophrenia	Totals		31507	40230	71737
BMI	GIANT Consortium	Mostly EUR	NA	NA	339224
IQ	Savage et al Meta-analysis	All EUR	NA	NA	269867

### Sheet: Replication
Phenotype	Title	N Cases	N Controls	N total
BMI	UK Biobank: 21001_irnt: Body mass index (BMI)			359983
Schizophrenia	UK Biobank: F20: Diagnoses - main ICD10: F20 Schizophrenia	198	360996	361194
Schizophrenia	UK Biobank F5_SCHIZO_10: Schizophrenia, schizotypal and delusional disorders	461	360733	361194
Schizophrenia	UK Biobank 20002_1289: Non-cancer illness code, self-reported: schizophrenia	391	360750	361141
Schizophrenia	UK Biobank KRA_PSY_SCHIZODEL: Schizophrenia or delusion	461	360733	361194
Schizophrenia	UK Biobank 20544_2: Mental health problems ever diagnosed by a professional: Schizophrenia	103	117603	117706
Bipolar Disorder	UK Biobank 20544_10: Mental health problems ever diagnosed by a professional: Mania, hypomania, bipolar or manic-depression	604	117104	117708
Bipolar Disorder	UK Biobank 20544_10: Mental health problems ever diagnosed by a professional: Mania, hypomania, bipolar or manic-depression v2	604	117104	117708
Bipolar Disorder	UK Biobank 20126_1: Bipolar and major depression status: Bipolar I Disorder	556	86339	86895
Bipolar Disorder	UK Biobank 20126_2: Bipolar and major depression status: Bipolar II Disorder	508	86387	86895
Bipolar Disorder	UK Biobank 20122: Bipolar disorder status	556	508	1064
Bipolar Disorder	UK Biobank 20002_1291: Non-cancer illness code, self-reported: mania/bipolar disorder/manic depression	1008	360133	361141
Bipolar Disorder	UK Biobank F31: Diagnoses - main ICD10: F31 Bipolar affective disorder	371	360823	361194
Autism	UK Biobank 20544_14: Mental health problems ever diagnosed by a professional: Autism, Asperger's or autistic spectrum disorder	166	117541	117707
Autism	UK Biobank 20544_14: Mental health problems ever diagnosed by a professional: Autism, Asperger's or autistic spectrum disorder v2	166	117541	117707
IQ	UK Biobank 20016_irnt: Fluid intelligence score			117131
