## Supplemental Tables for "Integration of genetic, transcriptomic, and clinical data provides insight into 16p11.2 and 22q11.2 CNV genes": Table_S2.xlsx

### Sheet: 16p11.2
Gene_name	Gene_ensid	Type	Model_exists	Num_tissues	Min_r2	Max_r2	Mean_r2	Median_r2	In_CNV_or_flanking	Chr 16 Coordinates hg19	Other_names
NPIPB11	ENSG00000254206	protein_coding	yes	2	0.0268633515882923	0.0567755331294325	0.0418194423588624	0.0418194423588624	FLANKING	29392675-29405397
SMG1P6	ENSG00000254634	pseudogene	yes	22	0.0167282288292023	0.210172250250343	0.0802560632252054	0.0667943238353877	FLANKING	29436732-29458347
BOLA2	ENSG00000183336	protein_coding	yes	30	0.0175661228110046	0.221553636199996	0.0829105562541529	0.075855021107545	IN	29464914-29466285	BOLA2A
AC133555.4	ENSG00000260335	pseudogene	no						IN	29460512-29460946
SLX1B	ENSG00000181625	protein_coding	yes	16	0.0363967328869672	0.152422579404429	0.097064525431941	0.0952463404369362	IN	29466426-29469540	GIYD2
SULT1A4	ENSG00000213648	protein_coding	yes	2	0.0574795148405221	0.0826563288822915	0.0700679218614068	0.0700679218614068	IN	29467780-29476287	HAST3, ST1A3
AC133555.3	ENSG00000258150	pseudogene	yes	1	0.0252286324573994	0.0252286324573994	0.0252286324573994	0.0252286324573994	IN	29445888-29542022
AC133555.5	ENSG00000279228	pseudogene	no						IN	29477390-29478586
AC133555.2	ENSG00000257691	pseudogene	no						IN	29486385-29486676
AC133555.1	ENSG00000257506	pseudogene	no						IN	29490200-29493912
NPIPB12	ENSG00000169203	protein_coding	yes	33	0.0252411964121834	0.27091456738023	0.109967046629937	0.097673346417157	IN	29494855-29517195
SMG1P2	ENSG00000205534	pseudogene	yes	21	0.0157149949767326	0.264512848868528	0.0803351104573881	0.076517320277521	IN	29556332-29606413
AC009086.3	ENSG00000279583	TEC	no						IN	29606451-29607458
MIR3680-2	ENSG00000266758	miRNA	no						IN	29610500-29610586
SLC7A5P1	ENSG00000260727	pseudogene	yes	4	0.0291480236250304	0.206473705778253	0.0909905512563959	0.0641702378111502	IN	29624425-29624961	DC49,
CA5AP1	ENSG00000260133	pseudogene	yes	1	0.173809750141321	0.173809750141321	0.173809750141321	0.173809750141321	IN	29630106-29647649	CA5P
AC009086.1	ENSG00000260514	pseudogene	no						IN	29635838-29636146
SPN	ENSG00000197471	protein_coding	yes	2	0.0389461435010559	0.11036243529471	0.0746542893978829	0.0746542893978829	IN	29674300-29682187	CD43, GALGP
AC009086.2	ENSG00000277669	protein_coding	no						IN	29606451-29607458
QPRT	ENSG00000103485	protein_coding	yes	17	0.0146934187777614	0.25433692178248	0.104857921316112	0.0700031099003252	IN	29690329-29710020
RN7SKP127	ENSG00000222375	pseudogene	no						IN	29742372-29742725
C16orf54	ENSG00000185905	protein_coding	yes	1	0.0906180448965894	0.0906180448965894	0.0906180448965894	0.0906180448965894	IN	29753784-29757327
AC009133.3	ENSG00000260719	lncRNA	no						IN	29756568-29759620
ZG16	ENSG00000174992	protein_coding	yes	1	0.0251686058339311	0.0251686058339311	0.0251686058339311	0.0251686058339311	IN	29789561-29793096	JCLN, JCLN1, ZG16A
KIF22	ENSG00000079616	protein_coding	no						IN	29802040-29816706	KNSL4, OBP, SEMDJL2
AC009133.4	ENSG00000275857	lncRNA	no						IN	29815751-29816311
MAZ	ENSG00000103495	protein_coding	no						IN	29817427-29823426	PUR1, ZF87, ZNF801
AC009133.2	ENSG00000259952	antisense	no						IN	29817817-29819053
AC009133.1	ENSG00000238045	antisense	no						IN	29819957-29823306
AC009133.5	ENSG00000280607	lncRNA	no						IN	29820000-29823548
PRRT2	ENSG00000167371	protein_coding	yes	3	0.0349451377413414	0.0905675082399807	0.0558771905396113	0.0421189256375118	IN	29823650-29827201	BFIC2, DSPB3
AC009133.6	ENSG00000280893	protein_coding	no						IN	29823582-29831413
PAGR1	ENSG00000280789	protein_coding	no						IN	29827528-29833816	C16orf53, GAS, PA1
AC120114.5	ENSG00000281348	protein_coding	no						IN	29828560-29841948
MVP	ENSG00000013364	protein_coding	yes	8	0.0158445965901244	0.133957020039714	0.068923381605863	0.0620833465216446	IN	29831715-29859355	LRP, VAULT1
CDIPT	ENSG00000103502	protein_coding	yes	5	0.0151688288718818	0.11627761494179	0.0474420223869808	0.0394738140767113	IN	29869678-29875057	PIS, PIS1
AC120114.3	ENSG00000278713	lncRNA	no						IN	29924465-29926658
SEZ6L2	ENSG00000174938	protein_coding	yes	8	0.0152520867873522	0.100362859017406	0.0579307441980735	0.0537568484793117	IN	29882480-29910868	BSRPA
ASPHD1	ENSG00000174939	protein_coding	yes	4	0.0329985614494026	0.0905125574608894	0.067455348852402	0.073155138249658	IN	29911696-29930956
KCTD13	ENSG00000174943	protein_coding	yes	9	0.0155630807670823	0.0824974152152962	0.0491969430077476	0.0395698399610735	IN	29916333-29938156	BACURD1, PDIP1
AC120114.4	ENSG00000279789	TEC	no						IN	29828560-29841948
AC120114.2	ENSG00000260114	sense_intronic	no						IN	29833487-29973916
AC120114.1	ENSG00000247735	antisense	no						IN	29938157-29940254
TMEM219	ENSG00000149932	protein_coding	yes	3	0.0363950110149834	0.0695227881394803	0.0556322802102602	0.0609790414763169	IN	29952206-29984373
TAOK2	ENSG00000149930	protein_coding	yes	7	0.0160752916156007	0.0922207605038319	0.0483129078942707	0.0431026165715116	IN	29984962-30003582	MAP3K17, PSK1, TAO2
HIRIP3	ENSG00000149929	protein_coding	yes	6	0.0186767960936662	0.0489305702060387	0.0373645035033494	0.0431634847998952	IN	30003645-30007757
INO80E	ENSG00000169592	protein_coding	yes	37	0.0365769564782499	0.368694175040104	0.175350890477387	0.180670150199975	IN	30006615-30016829	CCDC95
DOC2A	ENSG00000149927	protein_coding	yes	12	0.0176680068609223	0.233672310026625	0.0670808374218028	0.0348432991608914	IN	30017115-30034591
C16orf92	ENSG00000167194	protein_coding	no						IN	30034655-30039057
FAM57B	ENSG00000149926	protein_coding	yes	5	0.0218664526005221	0.103214436044622	0.0612718137478925	0.0690031023128104	IN	30036024-30064299	TLCD3B, FP1188
ALDOA	ENSG00000149925	protein_coding	yes	1	0.0336698420459166	0.0336698420459166	0.0336698420459166	0.0336698420459166	IN	30064411-30081741	ALDA, GSD12
AC093512.1	ENSG00000274904	lncRNA	no						IN	30075627-30076146
PPP4C	ENSG00000149923	protein_coding	yes	3	0.0558121438425662	0.126228133496683	0.0810078943077609	0.0609834055840334	IN	30087299-30096698	PP4
TBX6	ENSG00000149922	protein_coding	yes	35	0.0216001749448755	0.284817549663805	0.124616048915965	0.118296973491979	IN	30097114-30103208	SCDO5
YPEL3	ENSG00000090238	protein_coding	yes	38	0.0385793959644194	0.451265563197119	0.222974688260762	0.212824600460609	IN	30103635-30107565
AC012645.1	ENSG00000250616	lncRNA	no						IN	30107751-30115437
GDPD3	ENSG00000102886	protein_coding	yes	26	0.0214042075881239	0.252699411847018	0.0958915619472877	0.0761284777205544	IN	30116131-30125177	GDE7
AC012645.2	ENSG00000261367	antisense	no						IN	30118996-30121862
AC012645.4	ENSG00000275371	antisense	no						IN	30122216-30123276
MAPK3	ENSG00000102882	protein_coding	yes	18	0.0130465119990034	0.307402004509179	0.101562133563426	0.0610018648009978	IN	30125426-30134827	ERK1, ERT2
CORO1A	ENSG00000102879	protein_coding	yes	7	0.0358209010727006	0.1110792467417	0.0644548599677914	0.0583145441553081	IN	30194148-30200397	CLABP, CLIPINA, TACO,
AC012645.3	ENSG00000261416	lncRNA	no						IN	30194826-30195844
BOLA2B	ENSG00000169627	protein_coding	yes	1	0.017496394567276	0.017496394567276	0.017496394567276	0.017496394567276	IN	30204255-30205627
SLX1A	ENSG00000132207	protein_coding	yes	8	0.0199124851609595	0.0560995683077779	0.0369870248765111	0.0363788265477265	IN	30206061-30208882	GIYD1
SULT1A3	ENSG00000261052	protein_coding	yes	3	0.0627798761090322	0.121849287892394	0.0837402082916001	0.0665914608733741	IN	30210552-30215631	HAST, ST1A3
AC106782.1	ENSG00000258130	pseudogene	yes	2	0.0414855920877227	0.109376000255919	0.0754307961718208	0.0754307961718208	FLANKING	30215637-30218503
AC106782.7	ENSG00000278887	pseudogene	no						FLANKING	30216739-30217935
AC106782.4	ENSG00000261444	pseudogene	no						FLANKING	30347721-30354657
AC106782.3	ENSG00000261203	pseudogene	no						FLANKING	30225730-30226020
NPIPB13	ENSG00000198064	protein_coding	yes	1	0.036405391228368	0.036405391228368	0.036405391228368	0.036405391228368	FLANKING	30234056-30259734
SMG1P5	ENSG00000183604	pseudogene	yes	22	0.0185739992165093	0.324126352653743	0.13848735220834	0.115821518272586	FLANKING	30296339-30346695
AC106782.5	ENSG00000273724	pseudogene	no						FLANKING	30202573-30383280
CD2BP2	ENSG00000169217	protein_coding	yes	13	0.0283347914076396	0.125927069893739	0.0630230846243715	0.0530527438917677	FLANKING	30362087-30366682	FWP010, LIN1, PPP1R59
AC106782.2	ENSG00000260219	lncRNA	yes	2	0.0187396893780788	0.0233664231263331	0.021053056252206	0.021053056252206	FLANKING	30229541-30233251
TBC1D10B	ENSG00000169221	protein_coding	yes	4	0.0264437967321751	0.0915232465577715	0.045213884283046	0.0314442469211186	FLANKING	30368423-30381585	EPI64B, FP2461
AC106782.6	ENSG00000274653	antisense	no						FLANKING	30216739-30217935
MYLPF	ENSG00000180209	protein_coding	yes	1	0.0220690408477453	0.0220690408477453	0.0220690408477453	0.0220690408477453	FLANKING	30382255-30389312	MLC2B, MYL11
ZNF48	ENSG00000180035	protein_coding	yes	3	0.0197102843107783	0.0822766368621042	0.0472655601514923	0.0398097592815945	FLANKING	30389427-30411429	ZNF553
SEPTIN1*	ENSG00000180096	protein_coding	yes	11	0.0291734120289066	0.131998433573074	0.056233821830502	0.0535387996299439	FLANKING	30389531-30407312	DIFF6, SEPT1
* The gene was renamed SEPTIN1 after the completion of the analysis; it is referred to here as SEPT1 here

### Sheet: 22q11.2
Gene_name	Gene_ensid	Type	Model_exists	Num_tissues	Min_r2	Max_r2	Mean_r2	Median_r2	In_CNV_or_flanking	Chr 22 Coordinates hg19	Other_names
TUBA8	ENSG00000183785	protein_coding	yes	7	0.0541594814231119	0.107273994176665	0.0769027983965876	0.074978625868857	FLANKING	18593097-18629321	CDCBM8, TUBAL2
AC008079.2	ENSG00000280007	antisense	no						FLANKING	18593525-18613921
USP18	ENSG00000184979	protein_coding	yes	3	0.020727531996929	0.0865416201593305	0.0437563563877519	0.0239999170069963	FLANKING	18632666-18660164	ISG43, PTORCH2, UBP43
AC008079.1	ENSG00000187979	lincRNA	no						FLANKING	18593525-18613921
GGTLC5P	ENSG00000276160	pseudogene	no						FLANKING	18593525-18613921	GGT
LINC01660	ENSG00000274044	lincRNA	no						FLANKING	20632132-20656828	FAM230J
AC011718.1	ENSG00000276874	pseudogene	no						FLANKING	20610447-20616201
PPP1R26P3	ENSG00000275060	pseudogene	no						FLANKING	20670709-20674508
FAM230A	ENSG00000277870	protein_coding	no						FLANKING	20692438-20716938	DGCR15
AC023490.1	ENSG00000277017	lincRNA	no						FLANKING	20378814-20380440
AC023490.3	ENSG00000278044	lncRNA	no						FLANKING	20351661-20362054
GGTLC3	ENSG00000274252	protein_coding	no						FLANKING	20366206-20368028	GGT
AC023490.2	ENSG00000277690	lincRNA	no						FLANKING	20377669-20378803
TMEM191B	ENSG00000278558	protein_coding	no						FLANKING	20377669-20380440
PI4KAP1	ENSG00000274602	pseudogene	no						FLANKING	20383524-20427835
SCARNA17	ENSG00000274625	snoRNA	no						FLANKING	26332497-26332621
RN7SKP131	ENSG00000222630	pseudogene	no						FLANKING	20455669-20455969
RIMBP3	ENSG00000275793	protein_coding	no						FLANKING	20456003-20461786	RIMBP3A
SUSD2P2	ENSG00000278110	pseudogene	no						FLANKING	20473206-20475094
CA15P2	ENSG00000273907	pseudogene	no						FLANKING	20486312-20488882
PPP1R26P2	ENSG00000273643	pseudogene	no						FLANKING	20499890-20503484
PPP1R26P4	ENSG00000278008	pseudogene	no						FLANKING	18703133-18707156
LINC01662	ENSG00000182824	lincRNA	no						FLANKING	18721427-18745407	FAM230E
GGT3P	ENSG00000197421	pseudogene	yes	1	0.0191590169641058	0.0191590169641058	0.0191590169641058	0.0191590169641058	FLANKING	18761178-18830912	GGT3
AC008132.2	ENSG00000239989	pseudogene	no						FLANKING	18781927-18782317
E2F6P1	ENSG00000234764	pseudogene	no						FLANKING	18820932-18823139
AC008132.1	ENSG00000161103	protein_coding	yes	2	0.0345960734007001	0.0706569111728473	0.0526264922867737	0.0526264922867737	FLANKING	18721427-18745407
BCRP7	ENSG00000215544	pseudogene	no						FLANKING	18843134-18843878
LINC01663	ENSG00000276095	lincRNA	no						FLANKING	18861056-18881920	FAM230F
AC008103.1	ENSG00000279987	lncRNA	no						FLANKING	18871015-18872195
DGCR6	ENSG00000183628	protein_coding	yes	44	0.0726813187289338	0.571285248883071	0.300023084995421	0.288996391691119	IN	18893541-18901751
AC007326.4	ENSG00000283809	protein_coding	no						IN	18893751-18935245
PRODH	ENSG00000100033	protein_coding	yes	33	0.0460107880264422	0.275192383842849	0.142434447403242	0.131399028074874	IN	18904403-18924066	POX; PIG6; PRODH1
AC007326.5	ENSG00000284294	lncRNA	no						IN	18923924-18935254
AC007326.2	ENSG00000280418	lncRNA	no						IN	18939447-18947025
DGCR5	ENSG00000237517	antisense	no						IN	18958027-19018755	DGS-A; DGS-B; LINC00037; POM121L5P;
AC007326.3	ENSG00000283583	pseudogene	no						IN	18968208-18968838
AC007326.1	ENSG00000271275	pseudogene	yes	6	0.053483965279969	0.175196801202243	0.11579154258848	0.115050208549847	IN	18984651-18985108
AC000095.2	ENSG00000283366	pseudogene	no						IN	19001866-19002019
DGCR9	ENSG00000273032	lincRNA	yes	31	0.0279755449797687	0.252264518381723	0.138208625209637	0.136547970599707	IN	19005347-19007761
AC000095.1	ENSG00000270393	pseudogene	no						IN	19005556-19006429
DGCR10	ENSG00000273164	sense_intronic	no						IN	19010569-19011063
CA15P1	ENSG00000241527	pseudogene	yes	25	0.045055248929998	0.233749039484167	0.119776739114246	0.110570869557431	IN	19019077-19022077
DGCR2	ENSG00000070413	protein_coding	yes	35	0.0304458064648104	0.538256168656097	0.147127723261327	0.111027056640622	IN	19023795-19109967	IDD; LAN; DGS-C;
DGCR11	ENSG00000273311	sense_intronic	no						IN	19033675-19035888	DGS-D
AC004461.1	ENSG00000237347	pseudogene	no						IN	19043314-19044025
DGCR12	ENSG00000281530	lincRNA	no						IN	19048554-19049356	DGS-E
AC004471.1	ENSG00000223461	lncRNA	no						IN	19109042-19112016
AC004471.2	ENSG00000272682	lncRNA	yes	8	0.0160613031156036	0.181106591660123	0.0821062375431471	0.0673037748954027	IN	19111822-19115962
TSSK1A	ENSG00000231086	pseudogene	yes	4	0.0373171503523535	0.135669900047516	0.0972016686790325	0.10790981215813	IN	19112806-19113159	TSSK1; SPOGA1; STK22A
ESS2	ENSG00000100056	protein_coding	yes	20	0.0331190941447592	0.197378372898521	0.099429988446296	0.0822681972025504	IN	19117792-19132164	ES2; DGS-H; DGS-I; DGCR13; DGCR14
TSSK2	ENSG00000206203	protein_coding	no						IN	19118321-19120136	TSK2; DGS-G; SPOGA2;
GSC2	ENSG00000063515	protein_coding	no						IN	19136089-19137796	GSCL
LINC01311	ENSG00000260924	lincRNA	no						IN	19159219-19160345
SLC25A1	ENSG00000100075	protein_coding	yes	23	0.0109338283987043	0.302924830710875	0.109042392553982	0.0917660813366302	IN	19163095-19166343	CTP; SLC20A3
CLTCL1	ENSG00000070371	protein_coding	yes	31	0.0212789222552143	0.32942148833638	0.143252692827398	0.131401435100334	IN	19166986-19279239	CHC22; CLH22; CLTCL
AC000081.1	ENSG00000230194	pseudogene	no						IN	19225966-19226262
SNORA15	ENSG00000251940	snoRNA	no						IN	19237396-19237489	ACA15; SNORA15A
KRT18P62	ENSG00000233471	pseudogene	no						IN	19245043-19246329
HIRA	ENSG00000100084	protein_coding	no						IN	19318221-19419256	TUP1; DGCR1; TUPLE1
C22orf39	ENSG00000242259	protein_coding	yes	8	0.0189643172930431	0.0992031953836636	0.0547662761131855	0.0532795287255054	IN	19428409-19435415
RN7SL168P	ENSG00000244296	pseudogene	no						IN	19353289-19353565
MRPL40	ENSG00000185608	protein_coding	yes	4	0.0142060595399814	0.108611667009831	0.0521626925828726	0.0429165218908389	IN	19419425-19423598	URIM; NLVCF; MRPL22;
AC000068.1	ENSG00000185065	lncRNA	no						IN	19435416-19437628
UFD1	ENSG00000070010	protein_coding	yes	3	0.0266478150294823	0.36217271739868	0.158592569461838	0.086957175957353	IN	19437464-19466738	UFD1L
AC000068.3	ENSG00000273300	lncRNA	no						IN	19441702-19442128
AC000068.2	ENSG00000273212	lncRNA	no						IN	19444026-19444485
CDC45	ENSG00000093009	protein_coding	yes	3	0.0138185300765675	0.0706338909609572	0.0333533356610041	0.0156075859454877	IN	19466982-19508135	CDC45L; MGORS7; CDC45L2;
CLDN5	ENSG00000184113	protein_coding	yes	3	0.0279690858758947	0.0464981539877062	0.0345589168696266	0.0292095107452788	IN	19510547-19515068	AWAL, BEC1, TMDVCF
LINC00895	ENSG00000281548	lincRNA	no						IN	19553653-19554362
AC000077.1	ENSG00000230485	pseudogene	no						IN	19618273-19621097
AC000067.1	ENSG00000225007	lincRNA	no						IN	19654546-19655078
SEPT5*	ENSG00000184702	protein_coding	yes	10	0.0137485691968188	0.179471303245993	0.0960302092143941	0.105851354968872	IN	19701987-19712295	septin-5
GP1BB	ENSG00000203618	protein_coding	no						IN	19705992-19712297	CD42C; GPIBB; BDPLT1
TBX1	ENSG00000184058	protein_coding	yes	4	0.0118074259879116	0.266554446812049	0.128024348966036	0.116867761532091	IN	19744226-19770555	DORV, TBX1C, TGA
GNB1L	ENSG00000185838	protein_coding	yes	19	0.0200758750336758	0.181681045394265	0.0797988120176911	0.0753836420956801	IN	19770747-19842462	DGCRK3, FKSG1, WDR14,
AC000089.1	ENSG00000235776	pseudogene	yes	4	0.0383673161797039	0.110636141499084	0.0669058823523191	0.0593100358652443	IN	19779817-19780617
RTL10	ENSG00000215012	protein_coding	yes	30	0.0333959561553836	0.29001923461425	0.128016829383459	0.0931590243527182	IN	19833669-19842397	BOP, C22orf29
TXNRD2	ENSG00000184470	protein_coding	yes	37	0.0397315317871451	0.423835640089622	0.153343074234909	0.139525029139443	IN	19863040-19921049	GCCD5, SELZ
AC000078.1	ENSG00000232926	pseudogene	yes	38	0.0338965198672332	0.461201111379801	0.22121001639515	0.221621081204156	IN	19874812-19875493
COMT	ENSG00000093010	protein_coding	yes	19	0.0194156837816057	0.25804615646117	0.0764220942799487	0.0631205967995713	IN	19929130-19957418
MIR4761	ENSG00000284031	miRNA	no						IN	19951283-19951357
ARVCF	ENSG00000099889	protein_coding	yes	21	0.0258056329222532	0.41352143006408	0.149607164172147	0.128373092495406	IN	19957499-20004331
TANGO2	ENSG00000183597	protein_coding	yes	9	0.0318749206825212	0.138580858198227	0.0633924009771122	0.0516293920717471	IN	20004537-20053401	C22orf25, MECRCN
MIR185	ENSG00000208023	miRNA	no						IN	20020662-20020743
AC006547.1	ENSG00000236540	lncRNA	no						IN	20045553-20052774
AC006547.3	ENSG00000268292	lncRNA	no						IN	20052075-20053228
DGCR8	ENSG00000128191	protein_coding	yes	5	0.0138755300473372	0.127055557715942	0.0547764850970915	0.0471782259690855	IN	20067755-20099311	C22orf12, DGCRK6, pasha
MIR3618	ENSG00000284140	miRNA	no						IN	20073269-20073356
MIR1306	ENSG00000284464	miRNA	no						IN	20073581-20073665
AC006547.2	ENSG00000243762	antisense	no						IN	20098344-20099398
TRMT2A	ENSG00000099899	protein_coding	yes	12	0.0263671197202961	0.285675559392514	0.0949925173638678	0.0620768285358123	IN	20099399-20104915	HTF9C
MIR6816	ENSG00000278278	miRNA	no						IN	20102209-20102274
RANBP1	ENSG00000099901	protein_coding	yes	2	0.0137939660977829	0.0703014436902604	0.0420477048940216	0.0420477048940216	IN	20103461-20114878	HTF9A
SNORA77B	ENSG00000264346	snoRNA	no						IN	20113925-20114049
ZDHHC8	ENSG00000099904	protein_coding	yes	8	0.02810349078468	0.246099519224128	0.11212106080309	0.112054872356724	IN	20116979-20135530	DHHC8, ZDHHCL1, ZNF378
CCDC188	ENSG00000234409	protein_coding	yes	13	0.0330414807138604	0.197779428731897	0.102464794101434	0.083042098365803	IN	20135939-20138578
AC007663.2	ENSG00000249923	lncRNA	no						IN	20186252-20192441
LINC00896	ENSG00000236499	lincRNA	yes	9	0.0155280136639007	0.174143456680328	0.0946704173364811	0.0942025211789141	IN	20193920-20196047
RTN4R	ENSG00000040608	protein_coding	yes	6	0.0154154527596106	0.126642377809211	0.0713868065429582	0.0675447117322286	IN	20228938-20270769	NGR, NOGOR
MIR1286	ENSG00000221039	miRNA	no						IN	20236657-20236734
AC007663.1	ENSG00000161132	pseudogene	yes	1	0.0234597151573257	0.0234597151573257	0.0234597151573257	0.0234597151573257	IN	20287283-20300739
DGCR6L	ENSG00000128185	protein_coding	yes	29	0.0428520207843383	0.292010613950456	0.153677931411798	0.155899922025397	IN	20301799-20307603
AC007663.4	ENSG00000273343	lncRNA	no						IN	20305642-20306272
AC007663.3	ENSG00000273139	lncRNA	yes	1	0.0152150820264467	0.0152150820264467	0.0152150820264467	0.0152150820264467	IN	20308262-20308726
AC007731.1	ENSG00000188280	lncRNA	yes	2	0.0277627315214495	0.129447407267478	0.0786050693944638	0.0786050693944638	IN	20837512-20837603	FAM230G
AC007731.3	ENSG00000235578	lncRNA	no						IN	20330726-20331888
USP41	ENSG00000161133	protein_coding	yes	2	0.0893840309004184	0.202061296077581	0.145722663489	0.145722663489	IN	20704868-20745048
ZNF74	ENSG00000185252	protein_coding	yes	18	0.0258365288975994	0.164733197365441	0.0798796700435198	0.0557594757143747	IN	20748405-20762745	COS52, ZNF520
SCARF2	ENSG00000244486	protein_coding	yes	4	0.044371693292292	0.0867057781847455	0.0634797200882903	0.0614207044380617	IN	20778874-20792146	NSR1, VDEGS
AC007731.5	ENSG00000277971	protein_coding	no						IN	20783528-20800907
KLHL22	ENSG00000099910	protein_coding	yes	4	0.020734115372729	0.0442156917456526	0.0324260550799996	0.0323772066008085	IN	20795806-20850170	KELCHL
AC007731.2	ENSG00000215493	pseudogene	no						IN	20804409-20806111
RNY1P9	ENSG00000255156	pseudogene	no						IN	20829481-20829598	RNYP1
RN7SL812P	ENSG00000242876	pseudogene	no						IN	20836224-20836497
KRT18P5	ENSG00000236670	pseudogene	yes	1	0.0362484981242592	0.0362484981242592	0.0362484981242592	0.0362484981242592	IN	20837102-20837914
MED15	ENSG00000099917	protein_coding	yes	29	0.026379073628311	0.231643637214166	0.120551465914271	0.101153223211995	IN	20850200-20941782	ARC105, CAG7A, TNRC7
AC007731.4	ENSG00000236003	lncRNA	no						IN	20876357-20878157
CCDC74BP1	ENSG00000250261	pseudogene	yes	8	0.0878376692950127	0.298566065369249	0.178446741480479	0.162387405898154	IN	20941783-20946505
SMPD4P1	ENSG00000223553	pseudogene	yes	7	0.035273718825922	0.545560780756121	0.260710841280115	0.246562154215161	IN	20956882-21011201
IGLL4P	ENSG00000276427	pseudogene	no						IN	20986877-20987113
SLC9A3P2	ENSG00000238125	pseudogene	no						IN	21007017-21009037
ABHD17AP4	ENSG00000229107	pseudogene	yes	7	0.0579775253521518	0.475751975535906	0.257051515316189	0.215409613489542	IN	21022124-21025272	FAM108A5; FAM108A5P
POM121L4P	ENSG00000217261	pseudogene	yes	1	0.232819178562127	0.232819178562127	0.232819178562127	0.232819178562127	IN	21044217-21053226
BCRP5	ENSG00000235062	pseudogene	no						IN	21052250-21053205	BCRL5
TMEM191A	ENSG00000226287	processed_transcript	no						IN	21055220-21058894	TMEM191AP
PI4KA	ENSG00000241973	protein_coding	yes	32	0.015877386781111	0.368510387587385	0.151626707470474	0.131869649366559	IN	21061979-21213705	PIK4CA, PMGYCHA
SERPIND1	ENSG00000099937	protein_coding	yes	19	0.0223298847434294	0.443176365132002	0.197446920242978	0.167123729278046	IN	21128167-21142008	HC2, HCF2, THPH10
SNAP29	ENSG00000099940	protein_coding	yes	42	0.0312611092402923	0.427313854004299	0.214058767457486	0.207721048669716	IN	21213271-21245506	CEDNIK
AC007308.1	ENSG00000272600	antisense	no						IN	21243494-21245502
CRKL	ENSG00000099942	protein_coding	yes	2	0.0321444232085503	0.0706212836333811	0.0513828534209657	0.0513828534209657	IN	21271714-21308037
LINC01637	ENSG00000237476	lincRNA	yes	4	0.0139224755067236	0.0647464698010764	0.0442570621729643	0.0491796516920286	IN	21311380-21318968
AIFM3	ENSG00000183773	protein_coding	yes	12	0.0178026386612134	0.233148925719646	0.0769470213468951	0.0486380682718637	IN	21319396-21335649	AIFL
LZTR1	ENSG00000099949	protein_coding	yes	33	0.0281877715052563	0.403522103064766	0.164960398462903	0.138367949343145	IN	21333751-21353327	BTBD29, SWNTS2
AC002470.1	ENSG00000272829	lncRNA	yes	8	0.0154448589484531	0.0809971090873176	0.0402347542928314	0.0402227381827781	IN	21335650-21336044
THAP7	ENSG00000184436	protein_coding	yes	15	0.032157916203948	0.14456725690474	0.0742366021549652	0.0719817646425313	IN	21354061-21356174
AC002472.2	ENSG00000284060	pseudogene	no						IN	21357184-21363742
TUBA3FP	ENSG00000161149	pseudogene	yes	4	0.0211422177902398	0.0548840179528589	0.0364456714702072	0.0348782250688651	IN	21357184-21368581
P2RX6	ENSG00000099957	protein_coding	yes	22	0.0214064071595477	0.270458827398048	0.105725452198212	0.0834380200548573	IN	21369316-21383006	P2RXL1, P2X6, P2XM
AC002472.3	ENSG00000284130	pseudogene	no						IN	21365673-21368506
SLC7A4	ENSG00000099960	protein_coding	yes	7	0.0395617920299892	0.230799685631498	0.132352879216224	0.132248075337186	IN	21383120-21387129
AC002472.1	ENSG00000226872	protein_coding	no						IN	21358030-21360736
MIR649	ENSG00000207575	miRNA	no						IN	21388465-21388561
P2RX6P	ENSG00000206145	pseudogene	yes	27	0.0328584812597494	0.389885325510876	0.177049007414138	0.172007131246115	IN	21389532-21399306
LRRC74B	ENSG00000187905	protein_coding	yes	13	0.0629800078417902	0.453870748400424	0.244435099327353	0.219827886276188	IN	21400235-21418457
TUBA3GP	ENSG00000249680	pseudogene	no						IN	21419749-21424386
AC002472.4	ENSG00000284665	pseudogene	no						IN	21425371-21435307
BCRP2	ENSG00000169668	pseudogene	yes	3	0.0441970580183151	0.296405363373276	0.18977324507198	0.228717313824348	IN	21457305-21476073	BCR2, BCRL2
AP000550.1	ENSG00000197210	lncRNA	yes	3	0.0148319063490689	0.179698209162051	0.0861752027819406	0.0639954928347018	FLANKING	21457227-21602789
POM121L7P	ENSG00000239511	pseudogene	yes	2	0.154071107402886	0.367630980063967	0.260851043733426	0.260851043733426	FLANKING	21479949-21482352	POM121L7
E2F6P2	ENSG00000224688	pseudogene	yes	1	0.0744692518826407	0.0744692518826407	0.0744692518826407	0.0744692518826407	FLANKING	21494730-21496937
FAM230B	ENSG00000215498	processed_transcript	no						FLANKING	21522047-21546445
AP000550.2	ENSG00000234503	lncRNA	no						FLANKING	21532181-21534164
AP000550.4	ENSG00000283972	pseudogene	no						FLANKING	21547649-21558044
GGT2	ENSG00000133475	protein_coding	yes	3	0.0385121034756318	0.099839082571882	0.0736743210601584	0.0826717771329615	FLANKING	21562262-21581926	GGT
AP000550.3	ENSG00000283145	pseudogene	no						FLANKING	21583049-21583427
E2F6P3	ENSG00000226885	pseudogene	yes	1	0.0638748472995599	0.0638748472995599	0.0638748472995599	0.0638748472995599	FLANKING	21622173-21624380
POM121L8P	ENSG00000229266	pseudogene	yes	1	0.0211318900222411	0.0211318900222411	0.0211318900222411	0.0211318900222411	FLANKING	21637170-21638450
BCRP6	ENSG00000169662	pseudogene	no						FLANKING	21645049-21648875
AP000552.1	ENSG00000206142	lncRNA	no						FLANKING	21614582-21771667	FAM230H
AP000552.3	ENSG00000237407	lncRNA	no						FLANKING	21714890-21715588
PPP1R26P5	ENSG00000232771	pseudogene	no						FLANKING	21695884-21699547
LINC01651	ENSG00000279920	lincRNA	no						FLANKING	21708902-21712356
AP000552.2	ENSG00000226534	pseudogene	no						FLANKING	21667209-21669193
RIMBP3B	ENSG00000274600	protein_coding	no						FLANKING	21737663-21743446
RN7SKP63	ENSG00000200057	pseudogene	no						FLANKING	21743480-21743780
HIC2	ENSG00000169635	protein_coding	yes	4	0.013445015008625	0.0666499147178981	0.0396126985904716	0.0391779323176817	FLANKING	21771693-21805752	HRG22, ZBTB30, ZNF907
TMEM191C	ENSG00000206140	lincRNA	yes	3	0.0257791526603795	0.0899070422798351	0.0656195709013847	0.0811725177639396	FLANKING	21820712-21825558
PI4KAP2	ENSG00000183506	pseudogene	yes	40	0.0457449837578047	0.411949254110695	0.207468586697214	0.190986327505426	FLANKING	21827324-21871822
RN7SKP221	ENSG00000222352	pseudogene	no						FLANKING	21899633-21899645
RIMBP3C	ENSG00000183246	protein_coding	yes	1	0.19978804314184	0.19978804314184	0.19978804314184	0.19978804314184	FLANKING	21899934-21905750
UBE2L3	ENSG00000185651	protein_coding	yes	11	0.0131387065000744	0.0869503326474365	0.0434156997645424	0.0355408113404415	FLANKING	21921836-21978323	UBCH7
YDJC	ENSG00000161179	protein_coding	yes	10	0.0233894820149054	0.0676047281425078	0.0483945339409968	0.0512158903460232	FLANKING	21982378-21984353
CCDC116	ENSG00000161180	protein_coding	yes	30	0.013092170623754	0.284589727642617	0.129247925888463	0.125342100884847	FLANKING	21987005-21991616
AP000553.2	ENSG00000273342	lncRNA	yes	3	0.0286240986418437	0.0362957717550907	0.0326639117317131	0.033071864798205	FLANKING	22016223-22016652
SDF2L1	ENSG00000128228	protein_coding	yes	6	0.0395072434516653	0.0946628324971575	0.063181350314416	0.0552810277846942	FLANKING	21996550-21998587
MIR130B	ENSG00000207751	miRNA	no						FLANKING	22007593-22007630
MIR301B	ENSG00000212102	miRNA	no						FLANKING	22007270-22007347
AP000553.4	ENSG00000284630	pseudogene	no						FLANKING	22016148-22016218
AP000553.5	ENSG00000284651	pseudogene	no						FLANKING	22012100-22015310
AP000553.6	ENSG00000284654	pseudogene	no						FLANKING	22015531-22015584
AP000553.3	ENSG00000284621	pseudogene	no						FLANKING	21995133-21995573
AP000553.1	ENSG00000272954	lncRNA	no						FLANKING	22016223-22016652
PPIL2	ENSG00000100023	protein_coding	yes	33	0.0466212233236255	0.397366584221316	0.202620301881158	0.184744128911023	FLANKING	22006559-22051832	CYC4, CYP60, UBOX7
* The gene was renamed SEPTIN5 after the completion of the analysis; it is referred to here as SEPT1 here
