## Supplemental Tables for "Integration of genetic, transcriptomic, and clinical data provides insight into 16p11.2 and 22q11.2 CNV genes": Table_S4.xlsx

### Sheet: ASD
Gene	Zscore	Pvalue	Region
NPIPB11	-0.709	0.4786	16p11.2
SMG1P6	0.153	0.8781	16p11.2
BOLA2	0.469	0.6388	16p11.2
SLX1B	0.041	0.9674	16p11.2
SULT1A4	-0.587	0.5571	16p11.2
AC133555.3	0.459	0.646	16p11.2
NPIPB12	-0.326	0.7447	16p11.2
SMG1P2	-0.435	0.6636	16p11.2
SLC7A5P1	1.207	0.2274	16p11.2
CA5AP1	-0.034	0.9729	16p11.2
SPN	0.117	0.9072	16p11.2
QPRT	2.404	0.0162	16p11.2
C16orf54	0.87	0.3843	16p11.2
ZG16	0.7	0.484	16p11.2
PRRT2	-0.238	0.8115	16p11.2
MVP	-0.903	0.3666	16p11.2
CDIPT	-0.725	0.4688	16p11.2
SEZ6L2	-0.18	0.857	16p11.2
ASPHD1	-0.602	0.5472	16p11.2
KCTD13	0.537	0.5909	16p11.2
TMEM219	1.238	0.2156	16p11.2
TAOK2	1.02	0.3076	16p11.2
HIRIP3	1.419	0.1559	16p11.2
INO80E	0.883	0.377	16p11.2
DOC2A	-0.089	0.9294	16p11.2
FAM57B	-1.673	0.09439	16p11.2
ALDOA	-0.266	0.7906	16p11.2
PPP4C	0.895	0.3707	16p11.2
TBX6	0.261	0.7938	16p11.2
YPEL3	-0.979	0.3275	16p11.2
GDPD3	0.033	0.9737	16p11.2
MAPK3	-0.83	0.4064	16p11.2
CORO1A	-1.343	0.1794	16p11.2
BOLA2B	0.474	0.6356	16p11.2
SLX1A	-2.647	0.008123	16p11.2
SULT1A3	0.543	0.5871	16p11.2
AC106782.1	1.275	0.2023	16p11.2
NPIPB13	-0.87	0.3841	16p11.2
SMG1P5	0.319	0.7494	16p11.2
CD2BP2	1.081	0.2798	16p11.2
AC106782.2	-0.327	0.7435	16p11.2
TBC1D10B	0.211	0.8327	16p11.2
MYLPF	-0.904	0.3659	16p11.2
ZNF48	0.056	0.9555	16p11.2
SEPT1	-0.348	0.7279	16p11.2
TUBA8	-0.457	0.6478	22q11.2
USP18	-1.822	0.06843	22q11.2
GGT3P	-1.603	0.1089	22q11.2
AC008132.1	-0.097	0.9228	22q11.2
DGCR6	0.957	0.3387	22q11.2
PRODH	-0.059	0.9531	22q11.2
AC007326.1	0.818	0.4134	22q11.2
DGCR9	0.82	0.412	22q11.2
CA15P1	-0.242	0.8088	22q11.2
DGCR2	-1.285	0.1986	22q11.2
AC004471.2	-0.362	0.7176	22q11.2
TSSK1A	0.187	0.8518	22q11.2
ESS2	-1.043	0.2971	22q11.2
SLC25A1	0.228	0.8198	22q11.2
CLTCL1	0.315	0.753	22q11.2
C22orf39	1.799	0.07209	22q11.2
MRPL40	1.821	0.06856	22q11.2
UFD1	0.497	0.6193	22q11.2
CDC45	1.532	0.1255	22q11.2
CLDN5	-0.476	0.6344	22q11.2
SEPT5	-1.039	0.2988	22q11.2
TBX1	-1.774	0.07599	22q11.2
GNB1L	-0.545	0.5858	22q11.2
AC000089.1	0.092	0.9269	22q11.2
RTL10	0.569	0.5697	22q11.2
TXNRD2	0.939	0.3478	22q11.2
AC000078.1	-2.238	0.02524	22q11.2
COMT	0.372	0.7097	22q11.2
ARVCF	-0.214	0.8309	22q11.2
TANGO2	-0.089	0.9288	22q11.2
DGCR8	-0.532	0.5949	22q11.2
TRMT2A	1.076	0.2818	22q11.2
RANBP1	-1.031	0.3026	22q11.2
ZDHHC8	-0.504	0.6143	22q11.2
CCDC188	0.146	0.8841	22q11.2
LINC00896	-0.239	0.8109	22q11.2
RTN4R	0.558	0.5765	22q11.2
AC007663.1	-0.703	0.4818	22q11.2
DGCR6L	-0.514	0.6071	22q11.2
AC007663.3	2.674	0.007496	22q11.2
AC007731.1	0.759	0.4476	22q11.2
USP41	-0.962	0.336	22q11.2
ZNF74	-0.058	0.954	22q11.2
SCARF2	-1.63	0.1031	22q11.2
KLHL22	0.365	0.715	22q11.2
KRT18P5	1.937	0.05279	22q11.2
MED15	-1.094	0.2738	22q11.2
CCDC74BP1	-1.054	0.2919	22q11.2
SMPD4P1	0.403	0.6866	22q11.2
ABHD17AP4	-0.619	0.5358	22q11.2
POM121L4P	2.208	0.02723	22q11.2
PI4KA	-1.403	0.1607	22q11.2
SERPIND1	2.099	0.03585	22q11.2
SNAP29	0.809	0.4183	22q11.2
CRKL	2.486	0.01294	22q11.2
LINC01637	-0.678	0.4977	22q11.2
AIFM3	0.875	0.3816	22q11.2
LZTR1	-0.514	0.6071	22q11.2
AC002470.1	0.444	0.6569	22q11.2
THAP7	0.665	0.5062	22q11.2
TUBA3FP	0.318	0.7502	22q11.2
P2RX6	0.566	0.5713	22q11.2
SLC7A4	1.179	0.2382	22q11.2
P2RX6P	1.099	0.2716	22q11.2
LRRC74B	-0.569	0.5694	22q11.2
BCRP2	-2.038	0.04156	22q11.2
AP000550.1	-0.808	0.4193	22q11.2
POM121L7P	-2.478	0.01321	22q11.2
E2F6P2	-1.42	0.1556	22q11.2
GGT2	0.056	0.9553	22q11.2
E2F6P3	-0.356	0.7216	22q11.2
POM121L8P	0.819	0.4129	22q11.2
HIC2	-1.663	0.09632	22q11.2
TMEM191C	0.005	0.9963	22q11.2
PI4KAP2	0.027	0.9782	22q11.2
RIMBP3C	1.707	0.08778	22q11.2
UBE2L3	0.833	0.4051	22q11.2
YDJC	-0.345	0.7303	22q11.2
CCDC116	-0.371	0.7106	22q11.2
AP000553.2	-0.755	0.4505	22q11.2
SDF2L1	0.801	0.4231	22q11.2
PPIL2	-0.861	0.3894	22q11.2

### Sheet: Bipolar
Gene	Zscore	Pvalue	Region
NPIPB11	-1.956	0.05048	16p11.2
SMG1P6	-0.733	0.4636	16p11.2
BOLA2	0.532	0.5948	16p11.2
SLX1B	-0.005	0.9959	16p11.2
SULT1A4	0.83	0.4063	16p11.2
AC133555.3	-0.266	0.7903	16p11.2
NPIPB12	-2.335	0.01954	16p11.2
SMG1P2	-1.818	0.06907	16p11.2
SLC7A5P1	-0.576	0.5646	16p11.2
CA5AP1	-0.15	0.8805	16p11.2
SPN	-0.913	0.3614	16p11.2
QPRT	0.729	0.4662	16p11.2
C16orf54	1.416	0.1567	16p11.2
ZG16	-0.147	0.8835	16p11.2
PRRT2	-0.668	0.5043	16p11.2
MVP	2.537	0.01119	16p11.2
CDIPT	1	0.3172	16p11.2
SEZ6L2	-0.049	0.9611	16p11.2
ASPHD1	-1.148	0.2509	16p11.2
KCTD13	-0.559	0.5764	16p11.2
TMEM219	1.34	0.1803	16p11.2
TAOK2	0.049	0.9607	16p11.2
HIRIP3	-0.581	0.561	16p11.2
INO80E	2.099	0.03579	16p11.2
DOC2A	-0.289	0.7724	16p11.2
FAM57B	1.433	0.1519	16p11.2
ALDOA	-2.365	0.01805	16p11.2
PPP4C	1.321	0.1866	16p11.2
TBX6	0.476	0.6342	16p11.2
YPEL3	-1.173	0.2408	16p11.2
GDPD3	-1.567	0.117	16p11.2
MAPK3	-0.084	0.9329	16p11.2
CORO1A	1.203	0.229	16p11.2
BOLA2B	1.106	0.2687	16p11.2
SLX1A	0.718	0.473	16p11.2
SULT1A3	2.806	0.005021	16p11.2
AC106782.1	-0.654	0.5134	16p11.2
NPIPB13	0.629	0.5294	16p11.2
SMG1P5	1.796	0.07245	16p11.2
CD2BP2	-0.145	0.8846	16p11.2
AC106782.2	-0.895	0.3708	16p11.2
TBC1D10B	0.543	0.5874	16p11.2
MYLPF	0.643	0.5204	16p11.2
ZNF48	0.418	0.6763	16p11.2
SEPT1	1.644	0.1002	16p11.2
TUBA8	-1.499	0.1338	22q11.2
USP18	-0.364	0.7156	22q11.2
GGT3P	0.479	0.6319	22q11.2
AC008132.1	0.638	0.5237	22q11.2
DGCR6	0.473	0.6363	22q11.2
PRODH	-0.647	0.5179	22q11.2
AC007326.1	-0.461	0.645	22q11.2
DGCR9	-1.386	0.1657	22q11.2
CA15P1	0.18	0.8572	22q11.2
DGCR2	0.116	0.908	22q11.2
AC004471.2	0.694	0.4875	22q11.2
TSSK1A	0.464	0.6429	22q11.2
ESS2	-1.677	0.09358	22q11.2
SLC25A1	-1.339	0.1805	22q11.2
CLTCL1	2.177	0.02952	22q11.2
C22orf39	0.199	0.8422	22q11.2
MRPL40	-1.519	0.1287	22q11.2
UFD1	-1.319	0.1873	22q11.2
CDC45	-0.113	0.9098	22q11.2
CLDN5	0.938	0.348	22q11.2
SEPT5	0.266	0.7904	22q11.2
TBX1	0.522	0.6019	22q11.2
GNB1L	0.32	0.7491	22q11.2
AC000089.1	0.91	0.363	22q11.2
RTL10	-0.641	0.5215	22q11.2
TXNRD2	0.732	0.4643	22q11.2
AC000078.1	-0.333	0.7395	22q11.2
COMT	0.673	0.5012	22q11.2
ARVCF	-1.103	0.2702	22q11.2
TANGO2	1.74	0.08186	22q11.2
DGCR8	2.28	0.02258	22q11.2
TRMT2A	0.737	0.4609	22q11.2
RANBP1	0.842	0.3995	22q11.2
ZDHHC8	0.422	0.6729	22q11.2
CCDC188	0.222	0.8245	22q11.2
LINC00896	-1.482	0.1384	22q11.2
RTN4R	0.376	0.7067	22q11.2
AC007663.1	-0.101	0.9192	22q11.2
DGCR6L	-0.208	0.835	22q11.2
AC007663.3	1.192	0.2332	22q11.2
AC007731.1	-0.834	0.404	22q11.2
USP41	-0.48	0.6312	22q11.2
ZNF74	1.289	0.1974	22q11.2
SCARF2	1.263	0.2067	22q11.2
KLHL22	-1.553	0.1204	22q11.2
KRT18P5	1.633	0.1025	22q11.2
MED15	-0.899	0.3687	22q11.2
CCDC74BP1	-1.286	0.1985	22q11.2
SMPD4P1	-1.838	0.06612	22q11.2
ABHD17AP4	0.523	0.6006	22q11.2
POM121L4P	-1.813	0.06988	22q11.2
PI4KA	0.483	0.6293	22q11.2
SERPIND1	-1.036	0.3002	22q11.2
SNAP29	-1.466	0.1428	22q11.2
CRKL	0.351	0.7258	22q11.2
LINC01637	-1.47	0.1415	22q11.2
AIFM3	-0.398	0.6905	22q11.2
LZTR1	1.488	0.1369	22q11.2
AC002470.1	-2.347	0.01891	22q11.2
THAP7	0.828	0.4076	22q11.2
TUBA3FP	1.098	0.2723	22q11.2
P2RX6	1.358	0.1746	22q11.2
SLC7A4	0.084	0.9332	22q11.2
P2RX6P	1.265	0.2057	22q11.2
LRRC74B	-0.023	0.9814	22q11.2
BCRP2	0.225	0.8217	22q11.2
AP000550.1	2.733	0.006282	22q11.2
POM121L7P	0.178	0.859	22q11.2
E2F6P2	-2.469	0.01355	22q11.2
GGT2	1.954	0.05075	22q11.2
E2F6P3	3.857	0.0001148	22q11.2
POM121L8P	-1.602	0.1091	22q11.2
HIC2	1.909	0.0563	22q11.2
TMEM191C	0.989	0.3225	22q11.2
PI4KAP2	-1.678	0.09332	22q11.2
RIMBP3C	0.098	0.9222	22q11.2
UBE2L3	0.845	0.3983	22q11.2
YDJC	-1.317	0.1879	22q11.2
CCDC116	-0.408	0.683	22q11.2
AP000553.2	-0.266	0.7901	22q11.2
SDF2L1	1.228	0.2194	22q11.2
PPIL2	1.935	0.05294	22q11.2

### Sheet: Schizophrenia
Gene	Zscore	Pvalue	Region
NPIPB11	-2.209	0.02717	16p11.2
SMG1P6	-0.321	0.748	16p11.2
BOLA2	1.337	0.1813	16p11.2
SLX1B	-0.414	0.679	16p11.2
SULT1A4	-1.102	0.2705	16p11.2
AC133555.3	-1.817	0.06924	16p11.2
NPIPB12	-1.645	0.0999	16p11.2
SMG1P2	-3.1	0.001935	16p11.2
SLC7A5P1	-1.992	0.04638	16p11.2
CA5AP1	0.89	0.3735	16p11.2
SPN	-1.369	0.171	16p11.2
QPRT	-1.095	0.2734	16p11.2
C16orf54	0.417	0.6764	16p11.2
ZG16	1.319	0.187	16p11.2
PRRT2	-0.91	0.3626	16p11.2
MVP	0.382	0.7028	16p11.2
CDIPT	1.446	0.1482	16p11.2
SEZ6L2	-1.087	0.2771	16p11.2
ASPHD1	-2.663	0.007753	16p11.2
KCTD13	-1.903	0.05702	16p11.2
TMEM219	4.332	1.48e-05	16p11.2
TAOK2	2.244	0.02481	16p11.2
HIRIP3	1.758	0.07881	16p11.2
INO80E	6.211	5.275e-10	16p11.2
DOC2A	3.898	9.7e-05	16p11.2
FAM57B	2.257	0.02402	16p11.2
ALDOA	-1.142	0.2534	16p11.2
PPP4C	2.982	0.002866	16p11.2
TBX6	-1.947	0.05155	16p11.2
YPEL3	-4.571	4.858e-06	16p11.2
GDPD3	2.665	0.007693	16p11.2
MAPK3	3.265	0.001096	16p11.2
CORO1A	1.772	0.07634	16p11.2
BOLA2B	0.329	0.7424	16p11.2
SLX1A	-2.306	0.02108	16p11.2
SULT1A3	2.213	0.02691	16p11.2
AC106782.1	-0.935	0.3497	16p11.2
NPIPB13	-0.844	0.3989	16p11.2
SMG1P5	1.655	0.09788	16p11.2
CD2BP2	-0.617	0.5372	16p11.2
AC106782.2	-1.536	0.1246	16p11.2
TBC1D10B	0.7	0.4842	16p11.2
MYLPF	-0.975	0.3294	16p11.2
ZNF48	-1.522	0.128	16p11.2
SEPT1	0.976	0.3292	16p11.2
TUBA8	1.448	0.1475	22q11.2
USP18	-0.929	0.3527	22q11.2
GGT3P	0.53	0.5961	22q11.2
AC008132.1	-0.316	0.752	22q11.2
DGCR6	0.178	0.8589	22q11.2
PRODH	-0.146	0.8842	22q11.2
AC007326.1	-1.272	0.2034	22q11.2
DGCR9	-1.935	0.05299	22q11.2
CA15P1	-1.739	0.08201	22q11.2
DGCR2	1.342	0.1796	22q11.2
AC004471.2	-1.316	0.1881	22q11.2
TSSK1A	0.112	0.9109	22q11.2
ESS2	-0.317	0.7513	22q11.2
SLC25A1	-0.202	0.8402	22q11.2
CLTCL1	3.205	0.00135	22q11.2
C22orf39	1.429	0.1531	22q11.2
MRPL40	-0.736	0.4616	22q11.2
UFD1	-2.412	0.01586	22q11.2
CDC45	1.987	0.04696	22q11.2
CLDN5	-1.247	0.2125	22q11.2
SEPT5	-0.049	0.9606	22q11.2
TBX1	0.866	0.3866	22q11.2
GNB1L	0.8	0.4239	22q11.2
AC000089.1	0.553	0.5805	22q11.2
RTL10	-0.256	0.798	22q11.2
TXNRD2	0.985	0.3248	22q11.2
AC000078.1	0.134	0.8931	22q11.2
COMT	-0.067	0.9464	22q11.2
ARVCF	-1.186	0.2356	22q11.2
TANGO2	-0.271	0.7862	22q11.2
DGCR8	2.619	0.008808	22q11.2
TRMT2A	1.41	0.1586	22q11.2
RANBP1	0.913	0.3613	22q11.2
ZDHHC8	3.497	0.0004697	22q11.2
CCDC188	-0.248	0.8041	22q11.2
LINC00896	0.936	0.3494	22q11.2
RTN4R	0.151	0.8799	22q11.2
AC007663.1	0.887	0.375	22q11.2
DGCR6L	0.316	0.7517	22q11.2
AC007663.3	1.572	0.116	22q11.2
AC007731.1	-0.57	0.5687	22q11.2
USP41	-0.561	0.5749	22q11.2
ZNF74	0.829	0.4072	22q11.2
SCARF2	-0.129	0.8976	22q11.2
KLHL22	0.914	0.3608	22q11.2
KRT18P5	0.601	0.548	22q11.2
MED15	-0.816	0.4147	22q11.2
CCDC74BP1	-0.782	0.4343	22q11.2
SMPD4P1	-0.825	0.4091	22q11.2
ABHD17AP4	0.6	0.5486	22q11.2
POM121L4P	-1.886	0.05931	22q11.2
PI4KA	1.282	0.1997	22q11.2
SERPIND1	-1.716	0.08613	22q11.2
SNAP29	-0.737	0.4613	22q11.2
CRKL	1.188	0.2348	22q11.2
LINC01637	0.756	0.4494	22q11.2
AIFM3	-1.227	0.2197	22q11.2
LZTR1	0.212	0.8325	22q11.2
AC002470.1	0.159	0.8739	22q11.2
THAP7	-0.004	0.997	22q11.2
TUBA3FP	-0.408	0.6835	22q11.2
P2RX6	0.223	0.8239	22q11.2
SLC7A4	0.216	0.829	22q11.2
P2RX6P	1.622	0.1048	22q11.2
LRRC74B	2.128	0.03332	22q11.2
BCRP2	-1.794	0.07289	22q11.2
AP000550.1	-1.625	0.1042	22q11.2
POM121L7P	-0.628	0.5299	22q11.2
E2F6P2	-3.007	0.002637	22q11.2
GGT2	1.89	0.05878	22q11.2
E2F6P3	-0.075	0.94	22q11.2
POM121L8P	-0.289	0.7725	22q11.2
HIC2	2.665	0.007698	22q11.2
TMEM191C	0.434	0.6644	22q11.2
PI4KAP2	-0.071	0.9435	22q11.2
RIMBP3C	-0.853	0.3937	22q11.2
UBE2L3	1.307	0.1913	22q11.2
YDJC	1.822	0.06844	22q11.2
CCDC116	-0.956	0.3391	22q11.2
AP000553.2	-0.705	0.4808	22q11.2
SDF2L1	-2.635	0.008425	22q11.2
PPIL2	2.176	0.02954	22q11.2

### Sheet: BMI
Gene	Pvalue	Mean_Zscore	Region
NPIPB11	0.00486523	2.68613	16p11.2
BOLA2	0.0138695	-1.96201	16p11.2
SLX1B	0.0119032	1.54419	16p11.2
SULT1A4	0.0118476	1.42566	16p11.2
SLC7A5P1	0.00302338	1.91508	16p11.2
CA5AP1	0.565775	0.574284	16p11.2
SPN	6.24445e-18	-6.10632	16p11.2
QPRT	0.0186395	-0.39375	16p11.2
C16orf54	0.0606863	-1.87577	16p11.2
ZG16	0.841581	0.199872	16p11.2
PRRT2	0.00751777	0.461824	16p11.2
MVP	2.07062e-05	1.06026	16p11.2
CDIPT	0.0033715	0.986007	16p11.2
SEZ6L2	0.0595571	2.00942	16p11.2
ASPHD1	0.0444088	1.62887	16p11.2
KCTD13	9.53299e-06	1.59035	16p11.2
TMEM219	2.19858e-05	-3.59581	16p11.2
TAOK2	8.4835e-11	-2.32842	16p11.2
HIRIP3	0.48517	0.202641	16p11.2
INO80E	4.17318e-06	-4.29711	16p11.2
DOC2A	0.000508354	-3.3487	16p11.2
FAM57B	0.00346825	-1.0767	16p11.2
ALDOA	0.895111	0.13184	16p11.2
PPP4C	0.00101621	-0.941787	16p11.2
TBX6	0.000247249	2.58167	16p11.2
YPEL3	0.000175585	3.62596	16p11.2
GDPD3	0.00070951	0.129316	16p11.2
MAPK3	0.0023873	-2.72839	16p11.2
CORO1A	0.0289106	-1.59391	16p11.2
BOLA2B	0.46868	0.724628	16p11.2
SLX1A	0.00974421	0.0932591	16p11.2
SULT1A3	0.00152355	-2.05753	16p11.2
CD2BP2	0.00144097	0.596703	16p11.2
TBC1D10B	0.00603033	0.580442	16p11.2
MYLPF	0.19766	1.28825	16p11.2
ZNF48	0.0119616	-0.692039	16p11.2
SEPT1	0.120575	-0.442079	16p11.2
TUBA8	0.341692	0.546807	22q11.2
USP18	0.839985	0.477874	22q11.2
GGT3P	0.0737117	-1.7884	22q11.2
DGCR6	0.692793	-0.232525	22q11.2
PRODH	0.999589	-0.453023	22q11.2
DGCR9	0.742578	-0.144919	22q11.2
CA15P1	0.597145	-0.564321	22q11.2
DGCR2	0.167308	0.607899	22q11.2
TSSK1A	0.262295	-0.883492	22q11.2
SLC25A1	0.618015	-0.953143	22q11.2
CLTCL1	0.848805	0.263862	22q11.2
C22orf39	0.715079	0.483317	22q11.2
MRPL40	0.0984862	-0.514823	22q11.2
CDC45	0.0219078	0.319363	22q11.2
CLDN5	0.59947	0.77577	22q11.2
SEPT5	0.938014	-0.0144671	22q11.2
TBX1	0.686593	-0.605887	22q11.2
GNB1L	0.601933	0.204928	22q11.2
TXNRD2	0.318603	0.907139	22q11.2
COMT	0.0948158	0.101018	22q11.2
ARVCF	0.0664853	0.712544	22q11.2
TANGO2	0.182356	0.598193	22q11.2
DGCR8	0.355103	-0.455406	22q11.2
TRMT2A	0.455894	-0.0576538	22q11.2
RANBP1	0.0654657	-0.0284295	22q11.2
ZDHHC8	0.611025	-0.13491	22q11.2
LINC00896	0.625402	0.622168	22q11.2
RTN4R	0.50822	0.355542	22q11.2
DGCR6L	0.40847	-0.000288847	22q11.2
USP41	0.554418	-0.725963	22q11.2
ZNF74	0.392709	-0.564157	22q11.2
SCARF2	0.106126	-0.665952	22q11.2
KLHL22	0.800294	-0.375413	22q11.2
KRT18P5	0.0582657	1.89369	22q11.2
MED15	0.395177	0.484111	22q11.2
SMPD4P1	0.391248	1.02534	22q11.2
ABHD17AP4	0.451608	1.15222	22q11.2
POM121L4P	0.969068	-0.0387773	22q11.2
PI4KA	0.0709174	1.53635	22q11.2
SERPIND1	0.646797	-1.18043	22q11.2
SNAP29	0.162233	-0.345644	22q11.2
CRKL	0.377699	0.0562508	22q11.2
AIFM3	0.273586	0.234621	22q11.2
LZTR1	0.918302	0.313904	22q11.2
THAP7	0.309954	-0.137364	22q11.2
TUBA3FP	0.107992	-0.872606	22q11.2
P2RX6	0.598276	-0.166074	22q11.2
SLC7A4	0.701722	0.125663	22q11.2
P2RX6P	0.362354	-0.0980429	22q11.2
BCRP2	0.0536076	-1.39378	22q11.2
GGT2	0.569637	-0.265312	22q11.2
POM121L8P	0.753058	0.31461	22q11.2
HIC2	0.0723036	0.456783	22q11.2
TMEM191C	0.00167729	0.292439	22q11.2
PI4KAP2	0.378883	0.117274	22q11.2
RIMBP3C	0.49793	0.677751	22q11.2
UBE2L3	0.0390101	1.95452	22q11.2
YDJC	0.0127831	-0.277186	22q11.2
CCDC116	0.00464746	-2.84061	22q11.2
SDF2L1	0.474825	0.851792	22q11.2
PPIL2	0.00633457	-1.72092	22q11.2

### Sheet: IQ
Gene	Pvalue	Mean_Zscore	Region
NPIPB11	0.636565	0.0973897	16p11.2
BOLA2	0.0190842	-0.969469	16p11.2
SLX1B	0.0578606	-1.1143	16p11.2
SULT1A4	0.0861958	-1.47042	16p11.2
SLC7A5P1	0.341751	-0.38018	16p11.2
CA5AP1	0.047085	-1.98554	16p11.2
SPN	2.90649e-22	6.4644	16p11.2
QPRT	0.906353	-0.35959	16p11.2
C16orf54	0.286051	-1.06682	16p11.2
ZG16	0.709599	-0.372394	16p11.2
PRRT2	0.15089	0.137217	16p11.2
MVP	0.0126629	0.00125661	16p11.2
CDIPT	0.0711784	-0.28145	16p11.2
SEZ6L2	0.667077	0.206815	16p11.2
ASPHD1	0.231037	-0.20844	16p11.2
KCTD13	0.621504	0.568763	16p11.2
TMEM219	0.609092	-0.863557	16p11.2
TAOK2	0.0336628	1.3292	16p11.2
HIRIP3	0.709025	0.00378674	16p11.2
INO80E	0.55205	-0.953958	16p11.2
DOC2A	0.66467	-0.431132	16p11.2
FAM57B	0.747339	0.0957689	16p11.2
ALDOA	0.0152341	2.42677	16p11.2
PPP4C	0.818579	-0.405085	16p11.2
TBX6	0.750097	0.492719	16p11.2
YPEL3	0.353768	0.815197	16p11.2
GDPD3	0.227045	-0.854484	16p11.2
MAPK3	0.279263	-0.642866	16p11.2
CORO1A	0.443056	-0.484302	16p11.2
BOLA2B	0.493114	-0.685365	16p11.2
SLX1A	0.285801	0.853909	16p11.2
SULT1A3	0.425283	0.318268	16p11.2
CD2BP2	0.918227	0.532551	16p11.2
TBC1D10B	0.748713	0.58899	16p11.2
MYLPF	0.285737	1.06752	16p11.2
ZNF48	0.466535	-0.549055	16p11.2
SEPT1	0.381157	-0.43656	16p11.2
TUBA8	0.606271	0.398544	22q11.2
USP18	0.782951	-0.389246	22q11.2
GGT3P	0.179816	1.34132	22q11.2
DGCR6	0.796345	-0.0121014	22q11.2
PRODH	0.686337	0.0554721	22q11.2
DGCR9	0.712013	0.334878	22q11.2
CA15P1	0.956043	0.290993	22q11.2
DGCR2	0.600065	-0.421739	22q11.2
TSSK1A	0.148421	-0.83054	22q11.2
SLC25A1	0.785005	-1.12868	22q11.2
CLTCL1	0.402562	0.43072	22q11.2
C22orf39	0.377616	1.07667	22q11.2
MRPL40	0.0249902	0.785755	22q11.2
CDC45	0.576237	0.224131	22q11.2
CLDN5	0.930092	0.0189813	22q11.2
SEPT5	0.593205	0.224762	22q11.2
TBX1	0.485116	-0.243347	22q11.2
GNB1L	0.145418	-1.24523	22q11.2
TXNRD2	0.414632	-0.254721	22q11.2
COMT	0.055097	-0.305924	22q11.2
ARVCF	0.0761214	0.841858	22q11.2
TANGO2	0.469071	-0.0160149	22q11.2
DGCR8	0.674971	-0.458088	22q11.2
TRMT2A	0.599057	-0.455049	22q11.2
RANBP1	0.303075	1.10878	22q11.2
ZDHHC8	0.0526744	-0.454246	22q11.2
LINC00896	0.0121278	0.999693	22q11.2
RTN4R	0.299664	0.379328	22q11.2
DGCR6L	0.909022	0.666566	22q11.2
USP41	0.36786	0.977364	22q11.2
ZNF74	0.242326	-0.910361	22q11.2
SCARF2	0.322446	0.805097	22q11.2
KLHL22	0.332559	0.236605	22q11.2
KRT18P5	0.326363	0.981467	22q11.2
MED15	0.0387793	0.442337	22q11.2
SMPD4P1	0.258903	-0.11557	22q11.2
ABHD17AP4	0.249965	-0.673651	22q11.2
POM121L4P	0.277079	1.0869	22q11.2
PI4KA	0.435149	-0.970896	22q11.2
SERPIND1	0.399148	1.24935	22q11.2
SNAP29	0.394055	0.857888	22q11.2
CRKL	0.263032	0.852578	22q11.2
AIFM3	0.362567	0.529854	22q11.2
LZTR1	0.428544	-0.33855	22q11.2
THAP7	0.901272	-0.848995	22q11.2
TUBA3FP	0.4286	-0.179714	22q11.2
P2RX6	0.520565	-0.0215646	22q11.2
SLC7A4	0.497399	0.341942	22q11.2
P2RX6P	0.363194	-1.2971	22q11.2
BCRP2	0.497806	0.540607	22q11.2
GGT2	0.955954	-0.332471	22q11.2
POM121L8P	0.376071	-0.885159	22q11.2
HIC2	0.527917	0.417443	22q11.2
TMEM191C	0.799998	-0.702147	22q11.2
PI4KAP2	0.149261	1.32744	22q11.2
RIMBP3C	0.369899	0.896663	22q11.2
UBE2L3	0.642267	0.832261	22q11.2
YDJC	0.270241	1.49648	22q11.2
CCDC116	0.0959693	-1.16034	22q11.2
SDF2L1	0.645017	0.402941	22q11.2
PPIL2	0.920594	0.232554	22q11.2
