## Supplemental Tables for "Integration of genetic, transcriptomic, and clinical data provides insight into 16p11.2 and 22q11.2 CNV genes": Table_S5.xlsx

### Sheet: Sheet1
PGC - Schizophrenia
	INO80E	YPEL3	TMEM219
Original p	5.3x10-10	4.9x10-6	1.5x10-5
Conditioned on INO80E	n/a	0.7	0.0083
Conditioned on YPEL3	3.0x10-6	n/a	1.5x10-5
Conditioned on TMEM219	4.7x10-9	6.5x10-6	n/a
Conditioned on INO80E and YPEL3	n/a	n/a	0.00012
Conditioned on INO80E and TMEM219	n/a	0.81	n/a
Conditioned on YPEL3 and TMEM219	2.3x10-6	n/a	n/a
UK Biobank - BMI
	INO80E	SPN	TMEM219	MVP	KCTD13	TAOK2
Original p	1.9x10-27	6.1x10-23	7x10-37	5.1x10-11	1.2x10-30	4.2x10-29
Conditioned on INO80E	NA	7x10-21	4.5x10-18	1.8x10-5	1.2x10-30	4.9x10-23
Conditioned on SPN	2.4x10-27	NA	7x10-37	5.1x10-11	1.2x10-30	5x10-29
Conditioned on TMEM219	2.3x10-32	6.1x10-23	NA	4.3x10-10	6.8x10-31	4.2x10-29		*conditional analysis was only performed on genes which were significantly correlated in at least one tissue
Conditioned on MVP	7.9x10-27	6.1x10-23	8.2x10-38	NA	1.4x10-30	4.2x10-29
Conditioned on KCTD13	8.8x10-28	6.1x10-23	3.6x10-36	1.3x10-11	NA	4.1x10-27
Conditioned on TAOK2	3.3x10-27	4.6x10-23	7x10-37	5.1x10-11	2.8x10-30	NA
Conditioned on all but INO80E	2.8x10-32	NA	NA	NA	NA	NA
Conditioned on all but SPN	NA	7.5x10-21	NA	NA	NA	NA
Conditioned on all but TMEM219	NA	NA	2.3x10-18	NA	NA	NA
Conditioned on all but MVP	NA	NA	NA	5x10-6	NA	NA
Conditioned on all but KCTD13	NA	NA	NA	NA	4x10-27	NA
Conditioned on all but TAOK2	NA	NA	NA	NA	NA	2.3x10-19
BioVU - Psychosis
	BOLA2	MAPK3	NPIPB11	SEPT1	SLX1B	TBC1D10B
Original P	0.0083	0.0054	1.04x10-5	0.0035	3.03x10-5	0.0028
Conditioned on BOLA2	NA	0.029	1.7x10-5	0.0094	1.6x10-5	0.0028
Conditioned on MAPK3	0.012	NA	8.8x10-5	0.0055	2.4x10-6	0.0028
Conditioned on NPIPB11	0.011	0.0024	NA	0.0068	2.3x10-5	0.0028
Conditioned on SEPT1	0.051	0.0038	6.7x10-6	NA	0.00013	0.0028
Conditioned on SLX1B	0.037	0.0072	3.8x10-6	0.005	NA	0.0032
Conditioned on TBC1D10B	0.017	0.0054	1.04x10-5	0.0035	3.01x10-5	NA
Conditioned on all but BOLA2	0.022	NA	NA	NA	NA	NA
Conditioned on all but MAPK3	NA	0.014	NA	NA	NA	NA
Conditioned on all but NPIPB11	NA	NA	5.2x10-5	NA	NA	NA
Conditioned on all but SEPT1	NA	NA	NA	0.0046	NA	NA
Conditioned on all but SLX1B	NA	NA	NA	NA	6.510-6	NA
Conditioned on all but TBC1D10B	NA	NA	NA	NA	NA	0.0032
BioVU - Morbid Obesity
	SNAP29	P2RX6	P2RX6P
Original P	0.0045	0.00012	0.00043
Conditioned on SNAP29	NA	8.4x10-5	0.00047
Conditioned on P2RX6	0.0002	NA	0.00099
Conditioned on P2RX6P	0.0042	0.0001	NA
Conditioned on P2RX6 and P2RX6P	0.00021	NA	NA
Conditioned on SNAP29 and P2RX6P	NA	7.1x10-5	NA
Conditioned on SNAP29 and P2RX6	NA	NA	0.00081
