## Supplemental Tables for "Integration of genetic, transcriptomic, and clinical data provides insight into 16p11.2 and 22q11.2 CNV genes": Table_S6.xlsx

### Sheet: GWAS Traits
Gene	Discovery Trait	Discovery P	Replication Trait	Dataset with best result (out of)	Best P	Percentile within dataset (rank)
SPN	BMI	6.2x10-18	BMI	UK Biobank BMI (1)	6.1x10-23	46 (21/46)
TMEM219	Schizophrenia**	1.5x10-5	Schizophrenia	UK Biobank Schizophrenia F20 (5)	0.027	2 (541/25819)
TMEM219	BMI**	2.2x10-5	BMI	UK Biobank BMI (1)	7x10-37	4 (2/46)
TAOK2	BMI**	8.5x10-11	BMI	UK Biobank BMI (1)	4.2x10-29	17 (8/46)
INO80E	Schizophrenia	5.3x10-10	Schizophrenia	UK Biobank Schizophrenia F20 (5)	0.038	3 (787/25819)
INO80E	BMI	4.2x10-6	BMI	UK Biobank BMI (1)	1.9x10-27	30 (14/46)
YPEL3	Schizophrenia**	4.9x10-6	Schizophrenia	UK Biobank Schizophrenia F20 (5)	0.046	4 (929/25819)
MVP	BMI**	2.1x10-5	BMI	UK Biobank BMI (1)	5.1x10-11	74 (34/46)
KCTD13	BMI	9.5x10-6	BMI	UK Biobank BMI (1)	1.2x10-30	11 (5/46)
				** conditional analysis was performed; not significant
For UK Biobank BMI: tested 46 16p11.2 genes
For UK BIobank Schizophrenia: tested 25819 genes genome-wide

### Sheet: PheWAS Traits
Gene	PheWAS Trait	Best Discovery P	Trait of Comparison	Dataset with Best Result (out of)	Best P	Percentile within dataset (rank)
NPIP11B	Psychosis, Schizophrenia and other psychotic disorders	1.04x10-5	Schizophrenia	PGC Schizophrenia (6)	0.027	17 (21/127)
SLX1B	Psychosis, Schizophrenia and other psychotic disorders	3.03x10-5	Schizophrenia	UK Biobank F20 (6)	0.37	33 (8624/25819)
TMEM219	Mental Retardation	0.0034	IQ	UK Biobank IQ (2)	0.23	38 (9920/25819)
TANGO2	Autism	0.0011	Autism	UK Biobank 20544_14 v1 (3)	0.6	56 (14421/25819)
ZDHHC8	Autism	0.0013	Autism	UK Biobank 20544_14 v2 (3)	0.26	23 (5893/25819)
TBC1D10B	Psychosis, Schizophrenia and other psychotic disorders	0.0013	Schizophrenia	UK Biobank 20002_1289 (6)	0.33	29 (7555/25819)
SEZ6L2	Schizophrenia and other psychotic disorders	0.0029	Schizophrenia	PGC Schizophrenia (6)	0.28	50 (64/127)
SEPT1	Psychosis	0.0035	Schizophrenia	UK Biobank 20002_1289 (6)	0.03	2 (625/25819)
YDJC	Speech and language disorder	0.0043	Autism, IQ, Schizophrenia	UK Biobank 20544_2 (11)	0.06	5 (1161/25819)
CA5AP1	Developmental delays and disorders, Pervasive developmental disorders	0.005	Autism, IQ	Savage et al IQ (2)	0.05	9 (9/89)
ZNF74	Mood disorders	0.0053	Bipolar Disorder	PGC Bipolar Disorder (8)	0.2	34 (43/127)
MAPK3	Psychosis **	0.0054	Schizophrenia	PGC Schizophrenia (6)	0.0011	5 (6/127)
AIFM3	Mood disorders	0.006	Bipolar Disorder	UK Biobank F31 (8)	0.04	3 (874/25819)
DGCR8	Hallucinations	0.0061	Bipolar Disorder, Schizophrenia	PGC Schizophrenia (14)	0.0088	12 (15/127)
GGT2	Mood disorders	0.0064	Bipolar Disorder	PGC Bipolar Disorder (8)	0.051	10 (13/127)
BOLA2	Psychosis, Schizophrenia and other psychotic disorders **	0.0083	Schizophrenia	UK Biobank F20 (6)	0.1	9 (2207/25819)
KLHL22	Mood disorders	0.01	Bipolar Disorder	PGC Bipolar Disorder (8)	0.12	17 (21/127)
MED15	Mood disorders	0.01	Bipolar Disorder	UK Biobank 20544_10 v2 (8)	0.16	13 (3475/25819)
SCARF2	Mood disorders	1.34x10-5	Bipolar Disorder	UK Biobank F31 (8)	0.003	0.3 (79/25819)
SCARF2	Schizophrenia, Schizophrenia and other psychotic disorders	0.00027	Schizophrenia	UK Biobank F20 (6)	0.17	14 (3670/25819)
HIC2	Mood disorders	0.00046	Bipolar Disorder	UK Biobank 20002_1291 (8)	0.004	0.4 (100/25819)
HIC2	Pervasive developmental disorders	0.0031	Autism	PGC Autism (3)	0.1	14 (17/127)
CDC45	Pervasive developmental disorders	0.011	Autism	PGC Autism (3)	0.13	16 (20/127)
RANBP1	Bariatric surgery	0.00034	BMI	GIANT BMI (3)	0.065	40 (38/98)
ZNF48	Bariatric surgery	0.0072	BMI	UK Biobank BMI 21001 (3)	3.7x10-6	5 (1410/25819)
KLHL22	Overweight, obesity and other hyperalimentation	0.0064	BMI	UK Biobank BMI 23104 (3)	0.082	43 (11031/25819)
MYLPF	Morbid obesity	0.0037	BMI	UK Biobank BMI 21001 (3)	0.00032	12 (2985/25819)
P2RX6	Morbid obesity	0.00012	BMI	UK Biobank BMI 23104 (3)	0.1	45 (11562/25819)
P2RX6P	Morbid obesity **	0.00043	BMI	UK Biobank BMI 23104 (3)	0.031	32 (8302/25819)
SNAP29	Morbid obesity	0.0045	BMI	UK Biobank BMI 23104 (3)	0.13	49 (12770/25819)
C16orf54	Bariatric surgery	0.0019	BMI	UK Biobank BMI 21001 (3)	0.012	25 (6753/25819)
				** conditional analysis was performed; not significant
For UK Biobank traits: tested 25819 genes genome-wide
For PGC traits: tested 127 16p11.2 and 22q11.2 genes total
