## Supplemental Tables for "Integration of genetic, transcriptomic, and clinical data provides insight into 16p11.2 and 22q11.2 CNV genes": Table_S9.xlsx

### Sheet: Sheet1
	Clinical category	Observed in top 15 (n, %)		Expected (n, %)		Codes per clinical category	p-value (obs. more extreme than exp.)
1	circulatory system	156	0.106122	152.665	0.103854	159	0.41
2	genitourinary	141	0.0959184	132.502	0.0901372	138	0.25
3	endocrine/metabolic	143	0.0972789	126.741	0.0862182	132	0.08
4	digestive	132	0.0897959	136.342	0.0927498	142	0.65
5	neoplasms	106	0.0721088	123.86	0.0842587	129	0.1
6	musculoskeletal	99	0.0673469	98.8961	0.0672763	103	0.51
7	injuries & poisonings	107	0.0727891	108.498	0.073808	113	0.49
8	mental disorders	98	0.0666667	64.3305	0.0437622	67	5.20548e-05
9	sense organs	99	0.0673469	101.777	0.0692358	106	0.414097
10	neurological	88	0.0598639	73.9321	0.0502939	77	0.09
11	respiratory	64	0.0435374	76.8125	0.0522534	80	0.0669375
12	infectious diseases	51	0.0346939	57.6094	0.0391901	60	0.190309
13	hematopoietic	46	0.0312925	48.968	0.0333116	51	0.37
14	symptoms	44	0.029932	42.2469	0.0287394	44	0.4
15	dermatologic	44	0.029932	66.2508	0.0450686	69	0.0022
16	congenital anomalies	29	0.0197279	35.5258	0.0241672	37	0.13
17	pregnancy complications	23	0.0156463	23.0438	0.015676	24	0.52
	sum	1470	1	1470	1	1531
